# CRISPR screens and lectin microarrays identify novel high mannose N-glycan regulators

**DOI:** 10.1101/2023.10.23.563662

**Authors:** C Kimberly Tsui, Nicholas Twells, Emma Doan, Jacqueline Woo, Noosha Khosrojerdi, Janiya Brooks, Ayodeji Kulepa, Brant Webster, Lara K Mahal, Andrew Dillin

## Abstract

Glycans play critical roles in cellular signaling and function. Unlike proteins, glycan structures are not templated from genes but the concerted activity of many genes, making them historically challenging to study. Here, we present a strategy that utilizes pooled CRISPR screens and lectin microarrays to uncover and characterize regulators of cell surface glycosylation. We applied this approach to study the regulation of high mannose glycans – the starting structure of all asparagine(N)-linked-glycans. We used CRISPR screens to uncover the expanded network of genes controlling high mannose surface levels, followed by lectin microarrays to fully measure the complex effect of select regulators on glycosylation globally. Through this, we elucidated how two novel high mannose regulators – TM9SF3 and the CCC complex – control complex N-glycosylation via regulating Golgi morphology and function. Notably, this method allowed us to interrogate Golgi function in-depth and reveal that similar disruption to Golgi morphology can lead to drastically different glycosylation outcomes. Collectively, this work demonstrates a generalizable approach for systematically dissecting the regulatory network underlying glycosylation.
