## Supplementary material for "CRISPR screens and lectin microarrays identify novel high mannose N-glycan regulators": Source Data for Fig. 1f

### Sheet: Sheet1
	A549 ctrl 1	A549 ctrl 2	A549 ctrl 3	A549 XBP1 1	A549 XBP1 2	A549 XBP1 3
LcH Vector	2.90376	4.53952	2.53984	3.51876	3.16981	5.25713
SNA Vector new	0.302686	2.2261	0.533869	-0.356583	-0.792831	0.237371
WGA Vector	0.439392	1.28131	0.341491	0.719659	0.658061	0.993788
MAA-I Vector	0.254895	1.49553	0.197834	-0.745019	-1.70845	0.708525
DBA Vector	-0.186247	-0.0495413	-0.678872	-0.691725	-1.44311	-0.283979
HHL Vector	1.48606	3.2918	1.37889	2.66799	2.31631	4.19172
LTL Lotus Vector	-0.0587556	-0.163074	-0.402271	-0.67449	-1.50783	-1.43073
UEA Sigma	0.223049	1.68289	0.21784	-0.0483312	-1.08345	0.765047
PHA-E EY	0.0283816	1.26168	0.104177	-0.466422	-0.76228	0.215485
LTL Lotus EY	-0.466826	-0.787687	-0.694837	-0.794107	-1.71875	-1.59958
PSA Glycomatrix	1.30657	2.75241	0.72984	2.76063	1.78051	3.9883
ConA Thermo Fisher	0.855337	2.26899	0.768795	1.09076	1.73765	2.23212
GNA Sigma	0.870634	2.31032	0.719872	1.50463	1.76234	2.83038
PHA-E Vector	0.885217	1.79209	0.96582	-0.132824	0.856858	1.83683
AIA Vector	2.33859	3.50846	1.84258	4.26626	3.2928	5.5497
LEL Vector	0.725752	1.67756	0.448947	0.121723	1.22209	0.823448
STL Vector	-0.102812	-0.265526	-0.911625	-0.637479	-0.396239	-1.13221
DSA Vector	-0.549691	-0.680468	-1.33977	-0.780845	-0.606236	-1.11027
ECA Vector	0.89204	2.47036	0.640216	-0.445794	-0.301496	-0.0820555
SLBR-N	-0.445465	-1.20521	-1.04741	-1.11721	-1.42323	-1.55954
BanLec H84T	1.40981	2.29723	1.4668	2.33316	1.43884	1.90076
ConA Vector new	-0.122248	-0.224996	-0.558274	0.574109	0.991892	-0.31955
WGA Vector new	-0.327121	0.866983	-0.187445	-0.747475	0.403973	-0.499062
WFA Vector new	0.356522	0.315284	-0.303901	2.11503	2.01091	1.2006
MAL-I Vector new	-0.916898	-1.04704	-1.38307	-1.51273	-1.02016	-2.63003
UEA-I Vector new	-0.899175	-0.767636	-1.44789	-0.784941	-1.16321	-1.41494
PHA-L Vector new	-0.176232	0.678269	-0.890136	-1.30343	-1.09642	-0.843813
DBA Vector new	-0.298268	-0.611037	-0.609881	0.752158	0.128717	0.04515
MPL Vector new	3.51107	5.58473	3.32783	4.69742	5.1303	5.44023
GNL Vector new	0.425673	0.439871	-0.371088	1.89423	2.15188	1.02209
PHA-L EY new	-1.68678	-1.35814	-2.47249	-0.860015	-0.778449	-1.13163
SNA-II EY new	0.380171	-0.126061	0.194446	2.44286	2.7985	1.4703
ASA EY new	0.264976	-0.515321	-0.330802	0.769671	0.698546	0.0977039
CSA EY new	0.531708	-0.119162	0.241496	2.77628	2.46821	2.14356
MNA-M EY new	2.58201	3.92286	2.76262	3.84543	4.24987	4.47079
PTA Gal EY new	-0.755968	-1.00152	-1.40924	-0.902985	-1.14705	-1.78408
HHL BioWorld new	0.752297	1.64295	0.112473	1.64625	2.42143	1.41835
LcH Medicago	1.2677	1.41889	0.32076	1.8598	2.28586	1.9006
LcH EY new	1.18129	1.02377	0.677585	1.95358	2.06091	1.80778
AIA Vector new	2.63284	4.07885	2.63346	3.97569	4.56219	4.15374
GNA Vector new	0.14399	-0.0603036	-0.727601	1.48888	2.02318	0.587303
ASA new	0.414792	0.464066	-0.165681	1.07178	1.69826	0.670194
ECA new	1.22357	1.62011	0.634939	1.29119	2.2638	1.29047
UDA EY	-0.237408	-0.37259	-0.49047	0.561647	0.456444	-0.0966488
Ricin B Vector	-0.39336	-1.18384	-0.809132	0.804556	-0.952175	-0.889712
TL	-0.399491	0.142331	-1.14972	-1.42073	-0.626257	-1.55847
MNA-G new	0.929236	1.38525	0.408507	2.73805	3.28462	2.29311
MAL-II	-1.82299	-2.46105	-2.30114	-0.678264	-0.251175	-1.45711
PSL1a	-0.633074	-0.382289	0.181305	-0.185392	-0.391321	-1.05401
CA EY	-0.52889	-0.137885	-1.01091	0.195536	0.558331	-0.467703
SBA Vector	-0.574704	-0.712851	-0.87557	1.23086	2.0831	1.07487
Protein A	-4.92504	-4.68949	-9.29086	-6.55044	-4.97103	-3.05874
Protein G	-2.70005	-3.03888	-3.82425	-2.24715	-2.38323	-1.76031
Protein L	-2.25067	1.01974	-2.42386	-4.91905	-0.798557	-0.562451
Anti MBL Abcam	-1.03323	-1.94847	-2.08313	-1.92482	-2.38286	-2.89001
Anti Lewis A Thermo Fisher	-1.41879	-1.87747	-1.82763	-1.717	-1.62859	-2.56444
Anti Ficolin-3	-1.80438	-2.65136	-2.67758	-2.08125	-2.79847	-3.36893
Anti E-selectin	-1.35575	-2.0772	-1.76052	-1.05271	-1.91227	-2.45972
Anti P-selectin	-1.21093	-1.83346	-1.87177	-1.8768	-2.145	-2.39073
Anti B.G.A Thermo Fisher	-1.76574	-2.54262	-3.05702	-1.98628	-2.19258	-2.97585
Anti B.G.B Thermo Fisher	-1.62724	-2.63512	-2.3585	-1.50522	-1.7931	-2.5581
Anti IgM Thermo Fisher	-1.50348	-2.43324	-2.14941	-1.21837	-1.75551	-2.75557
