## Supplementary material for "CRISPR screens and lectin microarrays identify novel high mannose N-glycan regulators": Source Data for Fig. 4e and 5e

### Sheet: Sheet1
	safe-basal #1	safe-basal #2	safe-basal #3	safe-basal #4	safe-XBP #1	safe-XBP #2	safe-XBP #3	safe-XBP #4	CCDCC22-basal #1	CCDCC22-basal #2	CCDCC22-basal #3	CCDCC22-basal #4	CCDCC22-XBP #1	CCDCC22-XBP #2	CCDCC22-XBP #3	CCDCC22-XBP #4	TM9SF3-basal #1	TM9SF3-basal #2	TM9SF3-basal #3	TM9SF3-basal #4	TM9SF3-XBP #1	TM9SF3-XBP #2	TM9SF3-XBP #3	TM9SF3-XBP #4
SNA-I EY	0.970387	0.711682	1.1406	1.27968	0.163279	0.829639	0.563696	1.04865	1.5894	1.64895	1.30356	0.910594	0.608848	0.500927	1.59542	0.0818921	1.90711	1.4594	1.1969	1.40664	0.000476966	0.0769171	0.718726	0.878886
SNA Vector	1.05058	0.660304	0.759822	1.30805	0.161809	0.809532	0.711948	1.16203	2.17028	1.14681	1.2209	1.02486	0.577022	-0.101615	1.51042	0.743182	1.70047	1.56226	1.02142	0.877287	0.170375	-0.0951228	0.234202	0.50349
AMA Vector	0.171863	1.21453	1.10229	0.727068	0.727208	0.964074	0.120252	1.02474	0.64661	-0.0963931	-0.000388593	0.977513	0.716306	0.240396	0.432328	-0.148429	0.983319	0.737402	0.99559	1.47287	0.292281	0.423468	-0.17942	0.764588
BPL Vector	0.49722	0.456993	0.657777	0.617791	0.63441	0.900444	0.431657	1.16708	0.608476	0.262648	0.452299	0.547725	0.741061	0.649095	1.06992	0.738757	0.463402	0.618583	0.25941	0.464846	0.228097	0.797333	0.906336	0.752484
MAA-I 1 Vector	1.09554	1.22271	2.37141	1.52396	0.721921	0.631711	0.850575	1.63492	1.66843	1.2212	1.34734	1.55967	1.16245	1.1853	0.973049	0.858603	1.69351	1.43939	1.51561	1.87908	0.19826	1.13108	0.447226	1.86025
MAA-I	0.625846	0.884593	2.48068	0.923659	0.529006	0.589262	0.66481	1.35977	1.48954	0.56272	0.381813	1.01119	0.626595	0.830118	0.324455	-0.246553	0.958595	0.495853	1.54114	1.60792	0.198563	0.272142	-0.228444	1.24046
MAA-I EY	0.319612	0.668385	1.84725	0.63208	0.704142	0.611186	0.714844	1.57458	1.47733	0.34784	0.323574	0.665113	0.652587	0.555081	0.658367	0.646069	0.677141	0.319528	0.838803	0.69009	-0.197914	-0.03395	-0.469018	0.703629
DBA 1 Vector	1.04741	0.212354	1.02377	0.748752	-0.0483739	0.663412	-0.352313	-0.1828	0.975325	1.04618	-0.431029	-0.50889	-0.761366	-0.210964	-0.638777	-0.354296	1.46795	-1.08748	-0.550179	0.0585075	-0.989523	-1.16093	-0.145745	-1.28976
SLBR-N 1 UAlberta	0.214692	0.0617607	-0.763671	-0.0552573	-0.156587	-0.513242	-0.19433	-0.213207	0.788997	0.751686	0.929372	0.869726	0.438936	0.27792	0.57731	0.377397	-0.575596	0.11275	-0.0358101	-0.231362	-0.538317	-1.12134	-0.341253	-1.00157
HPA 1 Sigma	0.437102	0.604195	0.611926	0.310118	0.230132	0.30369	-0.451132	0.573376	0.384108	0.087134	0.150252	0.779712	0.208081	0.0180409	0.441666	0.257635	-0.630187	0.55311	0.397096	0.669083	-0.411014	-0.238767	-0.19237	0.487805
GSL-II 1 Vector	0.307271	0.228137	1.14438	0.475937	0.474792	-0.145281	-0.446576	0.910954	0.486714	-0.0854156	0.148701	0.515617	0.5297	0.928937	1.38216	0.712592	0.341161	0.915882	0.416349	0.984906	0.0832085	0.366492	-0.375239	0.983586
ConA ThermoFisher	0.646966	0.50224	1.36602	0.315785	0.0921872	0.44899	0.306599	0.756653	0.845346	0.286376	0.337976	0.407952	0.615397	-0.0186406	-0.0119626	0.130633	0.520987	0.835253	0.377591	0.858987	-0.550844	-0.641148	-0.198367	0.507634
ECA	0.223023	-0.212584	0.739	0.559876	0.674411	1.21179	1.21639	1.49533	0.801035	0.704105	0.681439	0.174232	1.08788	0.965311	1.44849	1.32239	0.480625	0.894255	0.319634	0.0689058	0.505724	0.225291	0.384212	0.56583
PSA Glycomatrix	1.19227	0.184742	-0.0594067	0.512416	0.370352	1.10286	1.61887	1.5119	1.035	0.235767	0.637507	0.0913971	0.48067	0.215016	0.924465	0.576479	1.42503	1.48021	0.879953	0.628819	0.866083	0.553405	0.86796	1.30022
DSA Vector	0.643966	1.61012	-0.0421778	0.0952404	0.431307	-0.229836	-0.633882	-0.650096	0.138675	0.0238962	0.848521	0.348533	0.721953	0.730664	0.11188	-0.0572616	-0.624968	-0.0721373	-0.171998	0.103887	-0.0875183	-0.479034	-0.152453	-0.923523
STL Vector	0.734958	0.860036	0.625199	0.102235	0.525544	0.287318	0.258526	0.11726	0.741028	0.635466	1.07914	0.667316	0.487423	0.669326	0.756311	0.667833	-0.28345	0.224147	-0.0724766	-0.165278	-0.380399	-0.128594	0.315358	-0.121739
GSL-I 2 Vector	-0.107513	-0.585181	-0.503736	0.046549	0.202435	-0.322578	0.713145	0.0880626	0.388627	0.489304	0.491872	-0.105515	0.76552	0.344402	1.1341	0.339631	-0.0156214	-0.328604	-0.249873	-0.349604	0.00259867	-0.823358	0.378557	-0.146532
GNA Sigma	0.232484	-0.73678	-0.712216	0.0359426	0.39425	-0.0945472	0.575378	1.01014	-0.371533	-0.205726	0.0883188	-0.931553	-0.262202	-0.307785	-0.122893	-0.573359	0.976107	1.4852	1.14991	0.618034	0.65355	0.665387	0.381566	0.971396
AIA Glycomatrix	1.1353	0.527006	0.365438	0.553837	0.631174	0.00946907	0.262853	1.04075	0.563871	0.447336	0.44332	0.0838988	0.134107	0.435246	-0.130756	-0.43536	0.966996	0.683212	0.669626	0.766226	-0.221115	0.322999	-1.16383	0.405127
ConA 1 Vector	0.182664	0.252868	-0.288998	-0.296027	-0.331511	-0.397101	-0.348579	-0.614747	-0.161485	-0.680885	-0.257649	0.201437	-0.154985	-0.259501	-0.439679	-0.399306	-0.280365	0.254657	-0.46069	-0.262171	-0.539432	-0.408367	-0.28341	-0.662712
AIA 1 Vector	1.72393	0.801803	0.628208	0.870335	0.321728	1.21132	1.14306	0.658364	1.26617	1.33788	1.33642	2.10448	1.14288	0.668429	1.60026	1.14294	0.838619	1.72274	0.730326	0.935905	0.681801	0.258274	0.981287	0.361643
UEA-I Vector	0.152101	1.02504	1.13399	0.175008	0.522706	-0.208826	-0.552025	-0.107171	0.30827	0.164144	-0.608145	0.506827	0.324979	0.0274052	0.0450009	-0.0905546	-0.384538	-0.0455692	0.339528	0.676973	-1.13609	-0.526121	-0.490419	0.234241
LTL Lotus Vector	0.159191	0.230199	-0.0552	-0.387267	0.12812	-0.109955	-1.42234	-0.671956	0.138472	-0.270552	-0.417679	0.0806556	-0.103376	-0.0612991	-0.977298	-0.506158	-1.04445	-0.144209	-0.151598	-0.179076	-1.4608	-0.986693	-1.3451	-0.429972
PHA-E Vector	0.374766	-0.159251	-0.699502	0.456251	0.232462	-0.119304	0.191366	-0.196401	-0.0896043	0.529368	0.561385	0.365182	0.369649	0.222608	0.715907	0.364455	-0.104442	0.866383	0.737862	0.289973	0.143167	0.279339	0.591443	0.573611
ECA Vector	-0.56795	-0.782409	-0.740796	0.166907	0.501338	-0.069188	0.599292	-0.0808483	-0.251014	0.0336345	0.117534	-0.00827168	0.404409	0.384204	0.801996	0.847181	-0.751744	-0.38091	-0.0263271	-0.904325	0.0569338	-0.010523	0.598451	-0.0424807
NPL Vector	-0.58848	-1.27815	-0.547699	-0.333657	-0.123828	-0.665952	0.392994	-0.0266393	-1.21311	-1.22048	-0.957099	-1.07906	-0.774182	-0.941187	-0.616945	-0.925701	0.249063	1.40182	1.19118	0.477457	0.953813	0.423368	0.742238	0.245482
PSA Vector	0.976638	-0.217071	0.544365	0.392915	0.176898	1.03806	0.696798	1.1059	0.639294	0.318908	0.101529	0.680316	0.988117	0.442016	1.32125	0.229829	0.952751	1.56037	0.473503	0.969278	0.506307	0.501554	0.591476	1.55119
WGA GeneTex	0.17042	-0.124553	-0.45015	0.190998	0.430799	-0.253305	0.109776	-0.0781773	1.19927	1.04527	0.996059	0.560414	0.788675	0.868043	1.35374	0.724724	-0.442108	0.759355	0.350601	-0.0597397	0.0619435	-0.4786	0.148438	-0.0581969
UEA-I BioWorld	-0.378272	-0.364927	-0.388286	-0.637903	-0.352749	-1.4045	-1.67282	-1.52033	0.0878797	-0.471253	-0.0468597	-0.673186	-0.434818	-0.0489283	-1.18852	-1.08573	-1.25886	-0.813741	-0.0129715	-0.206964	-1.35388	-0.721471	-1.7733	-0.369315
ACA EY	-0.895475	-0.0564288	-0.765965	-0.589798	-0.229327	-0.870321	-1.17143	-1.63171	-0.92425	-0.894662	-1.08766	-0.254818	-0.65417	-0.787697	-1.62782	-1.07273	-1.84941	-1.13573	-0.729245	-0.768315	-1.43901	-1.88688	-1.03475	-1.49653
RPA EY	-0.151128	0.0659064	0.746616	-0.171253	-0.143999	-0.13972	-1.28908	-0.571686	0.0460527	-0.522653	-0.72002	-0.100554	0.0186041	0.0841664	-1.0175	-0.850236	-0.0864577	-0.174553	-0.376216	0.171856	-0.409272	-0.214497	-1.35688	0.130503
diCBM40 UAlberta	0.143593	-0.42485	-0.719567	-0.0256737	-0.0533974	-0.912995	-0.513625	-2.02798	-0.245046	0.596718	0.967043	0.189494	0.625947	-0.00327736	0.358545	-0.11164	-0.891932	-0.19661	0.351634	-0.747492	-0.733993	-1.4734	-0.809032	-1.11595
AOL TCI America	-0.48341	0.290423	-0.6949	-0.40825	-0.046785	-0.870648	-1.25395	-1.6255	-0.828242	-0.596281	-0.84977	-0.168996	-0.438108	-0.650683	-1.36192	-0.849232	-1.54481	-0.518437	-0.593561	-0.57732	-1.36632	-2.00866	-1.50285	-1.23687
Griffithsin UAlberta	0.43054	-0.0127923	-0.980731	0.335295	-0.102295	0.147253	0.606755	0.199105	-0.339213	0.317903	0.376519	0.399876	0.621671	0.0066688	0.932454	0.956046	-0.357041	0.75542	0.482039	-0.149096	-0.0953631	-0.994167	0.122062	-1.04549
SLBR-N 2 UAlberta	0.478433	-0.179711	-0.0331954	0.21407	-0.219742	-0.239211	-0.241362	0.0314244	1.07181	1.2058	0.858148	0.869238	0.802467	0.200659	0.603652	0.497508	-0.153003	0.373554	-0.0237417	0.0743924	-0.487764	-0.613632	-0.47362	-0.638753
SLBR-H UAlberta	-0.15286	-0.308315	-0.454624	-0.554261	-0.101637	-1.02912	-0.757858	-1.12494	0.767661	1.03514	0.926477	0.568716	0.0634717	0.626466	0.277568	0.215621	-1.04344	0.165074	0.114929	-0.290872	-0.656342	-1.49045	-0.647815	-0.975473
SLBR-B UAlberta	-0.291271	-0.33878	-0.955349	-0.852403	-0.194986	-0.915636	-1.07709	-1.57226	-0.383289	-0.309098	0.0713996	-0.249977	-0.802332	-0.0390882	-0.896075	-0.330556	-1.08224	-0.188809	0.35571	-0.0784531	-0.638629	-1.5295	-0.395798	-0.858478
AIA EY	1.00421	0.0938131	-0.808124	-0.230041	0.22685	-0.254605	0.122843	-0.858155	-0.211561	0.476081	0.948795	0.604542	0.775939	-0.424468	0.376077	0.200491	-0.870985	-0.229951	0.31916	-0.815165	-0.788357	-1.45914	-0.055279	-1.02585
BanLec H84T UAlberta	0.242943	-0.0370228	-1.364	0.206309	0.0232067	-0.232395	-0.105742	-0.880818	-0.849629	-0.0161639	0.278581	-0.0960048	1.0308	-0.691691	0.361867	0.639476	-0.730773	0.772544	0.219736	-0.502881	-0.656966	-1.21153	0.294356	-0.907803
LcH Aniara	0.426942	-0.364519	-1.04231	0.226574	-0.270824	0.451958	0.270726	0.325036	-0.625045	0.0768995	-0.291862	0.0978399	0.313984	-0.53215	0.33248	0.224703	-0.0676877	0.671422	0.160512	0.141932	-0.0028195	0.151541	0.373519	-0.744964
ConA 2 Vector	0.655353	0.0829985	1.54914	0.437544	0.0549574	0.964052	0.0106124	0.679557	0.997741	0.483269	0.028263	0.0989261	1.05816	0.230171	1.00666	0.0921147	0.819697	0.937269	0.413578	1.0352	0.438062	1.10199	0.180607	0.699085
WGA Vector	-0.0312633	-0.354117	-0.298898	-0.693074	0.303096	-0.165614	-0.0851048	-0.00388976	1.28546	0.98081	1.02085	0.731493	0.281904	1.04341	0.900457	0.841569	-0.457795	0.449883	0.850647	0.158896	0.0643888	-0.978831	-0.0961119	-0.183085
GSL-II 2 Vector	-1.23437	-0.441765	-0.701371	-1.15202	-0.508604	-1.53946	-1.11991	-1.54036	-0.355106	-0.927304	-0.104212	-0.524698	-1.37835	-0.0401074	-0.50212	-0.491307	-1.58469	-0.751049	0.128482	-0.237292	-1.01291	-1.66006	-0.567252	-1.20736
WFA Vector	-0.802099	-0.622007	-1.63315	-0.194183	-0.129334	-0.0707709	0.14299	-0.802424	-0.613686	0.468793	0.256634	0.12641	1.15569	-0.329376	0.491661	0.828485	-1.50156	0.0824727	-0.176051	-1.0673	0.163369	-0.758055	0.269645	-0.863238
MAL-I 2 Vector	0.223142	0.22729	0.114163	0.113653	-0.147578	-0.0193411	-0.411881	-0.0637162	0.187921	1.04729	0.549876	0.739046	0.768471	0.0874515	0.486025	0.781014	-0.85887	-0.0406454	0.129093	0.165862	-0.241812	0.724008	-0.456602	-1.03803
PHA-L 1 Vector	1.19338	0.169334	1.97035	0.572608	0.220705	1.23561	0.112106	2.39556	1.17154	0.645872	0.00185348	0.163112	0.900627	0.123754	0.953236	-0.117028	0.539244	0.184323	0.295406	0.720761	0.247926	0.926485	-0.223328	0.448302
DBA 2 Vector	-0.452643	0.364031	0.817498	-0.661894	-0.339162	-0.700131	-0.816028	0.0354164	0.51296	-0.0435623	-0.0288946	0.118337	-0.719517	0.29386	-0.611342	-0.42211	0.180318	-0.149843	0.715864	0.465811	-0.907277	-0.944183	-1.05093	-0.121086
MPL Vector	-0.29882	-0.0364359	-0.504137	-0.601644	-0.0676836	-0.568124	-0.103796	-0.566878	1.16656	0.409934	1.3355	0.636423	-0.34477	0.65579	0.68253	0.549652	-0.722658	0.799897	0.839094	0.421658	-0.342008	-1.1155	0.871062	-0.237561
GNA 1 Vector	-0.737155	-0.391935	-1.42756	-0.975469	-0.398081	-0.931546	-0.0656467	-1.16286	-0.759004	-0.321375	0.203266	-0.538874	0.256617	-0.8637	-0.647129	-0.125209	-0.717844	-0.448767	1.01633	-0.478111	-0.382989	-0.861633	0.571886	-0.951501
SNA-II EY	-1.31922	-0.147127	-0.999881	-0.533391	-0.482889	-1.01394	-1.06782	-1.53962	-1.25821	-0.591664	-0.539573	-0.402862	0.682879	-0.363688	0.0788916	-0.70227	-1.70757	-0.672159	-0.319342	-0.836848	-0.66914	-0.455389	-0.473243	-1.673
ASA EY	-0.711608	-1.401	-1.02227	-0.546195	-0.561459	-0.886379	-0.183456	-0.26136	-1.87899	-0.853512	-1.07061	-1.59879	-0.506265	-1.7299	-1.10664	-1.10073	0.257352	1.21732	1.15422	0.575555	0.864579	1.5207	0.314441	-0.505406
LTL Lotus EY	0.107327	0.44088	1.66374	-0.393892	0.0290877	0.369659	-0.833256	0.68649	0.541208	-0.234808	-0.837597	0.198808	0.592052	-0.103833	0.0740566	-0.63471	-0.0679102	-0.546913	-0.405301	0.497501	-0.320743	0.327245	-1.17057	-0.05811
HHL BioWorld	-1.12736	0.6431	0.953161	-0.634093	-0.11464	-0.791835	0.235949	0.816429	-0.259334	-0.524833	-0.599369	0.126031	-0.581798	-0.514268	-0.612458	-0.870558	0.807813	1.22712	1.59337	0.712843	0.741796	0.0933954	0.706062	0.970462
LcH Medicago	-1.26443	-0.956092	-0.610626	-1.01101	-0.438073	-0.982632	-0.344008	-1.16023	0.576488	-0.640004	0.168218	-0.497695	-1.13176	-0.0244198	0.0370769	0.194632	-0.696622	-0.00457375	0.563296	0.855119	-0.515006	-1.39754	0.584965	0.606562
AIA 2 Vector	-0.121095	-0.0345668	-0.929993	0.197417	-0.385067	0.0235751	-0.101302	0.266608	-0.290975	0.724863	0.667644	0.320981	1.03651	-0.765422	0.460546	0.594775	-0.616327	-0.56339	0.452845	-0.657637	-0.367098	0.295979	-0.571044	-0.994504
GNA 2 Vector	-0.187489	-0.483858	-0.639946	0.0535311	-0.422038	0.188024	-0.215387	0.666849	-0.703714	0.049123	-0.389557	-0.540332	0.19647	-1.37196	0.181524	-0.0544106	0.480138	0.522003	0.840657	0.393319	0.331044	1.12695	-0.177073	-0.677507
ECA EY	0.0948601	-0.396808	1.29633	0.413286	0.174661	1.70012	0.790873	1.13028	0.649117	0.753419	0.0689583	0.26567	1.83793	0.636988	1.79406	0.788663	0.485597	0.170204	-0.106726	0.266506	0.692014	1.31825	0.829805	0.547912
UDA 1 EY	-1.18627	-1.33777	-0.624015	-0.767058	-0.53068	-1.05226	0.159892	-1.13188	0.417835	-0.191269	0.258393	-0.603655	-1.0191	-0.1439	-0.193427	0.0748518	-0.767384	-0.218569	0.157695	0.428525	-0.573948	-1.30359	-0.146684	0.251234
RCA120 Vector	-0.874641	-0.757091	-1.37802	-1.01633	-0.571983	-0.61452	-0.0463644	-0.813372	0.705654	0.603405	0.667059	0.0119343	-0.0513098	-0.333191	-0.254624	0.492364	-1.19565	-1.20415	0.038801	-1.10293	-0.790529	-1.43938	-0.723589	-0.787584
Ricin B Vector	-0.990381	-0.510792	-1.2065	-0.452138	-0.503715	-0.258599	-0.311671	-0.23757	-0.62023	0.430985	-0.0899725	-0.0475442	0.813966	-0.581876	0.167419	0.456392	-1.24091	-1.05705	0.0398724	-1.06861	-0.420654	0.101009	-0.195829	-0.994423
TL 1 EY	-0.822072	-0.400505	0.194329	0.435788	-1.17762	0.159495	-0.469208	-0.288431	-0.853731	0.0509401	-0.718009	-0.499885	0.460585	-1.61069	-0.0613673	-0.536682	0.622872	0.10782	0.68126	0.821036	0.631262	1.00528	0.0961454	-0.465223
MNA-G EY	0.853173	0.232204	1.49924	0.88303	-0.0190467	1.5152	0.864904	2.00664	1.02078	1.45616	0.492068	1.06198	1.98914	0.501393	1.78956	0.844062	1.24486	1.26738	0.407139	0.937222	0.16038	1.08085	0.283973	0.233296
rPSL1a TCI America	-0.745194	-0.810578	-1.01845	-0.956257	-0.701221	-0.978746	0.116182	-1.23987	1.1118	0.785695	0.799389	0.333475	-0.350651	-0.276957	-0.553399	0.122988	-0.514229	-0.996497	-0.109246	-0.852764	-0.986045	-1.5102	-1.02543	-0.423748
PNA Vector	-1.5206	-0.633019	-0.680547	-0.668864	-0.989921	-1.85784	-1.69154	-1.28716	-1.18062	-0.820278	-0.616314	-1.04188	-0.939398	-1.06017	-1.92974	-1.15697	-1.16643	-1.64211	-0.0483349	-0.802691	-1.40572	-0.74577	-1.34535	-1.29107
CA EY	-0.534557	-0.109311	0.677675	0.206275	-0.793238	0.626289	-0.278031	0.520751	-1.0563	-0.482733	-1.07107	-1.02834	0.44355	-1.29981	-0.0726287	-0.435353	0.62185	-0.423969	0.0800247	0.183003	0.337836	1.3687	-0.532694	-0.244932
SBA 1 Vector	-1.03741	-1.81141	0.327313	-0.563039	0.258258	0.946985	0.719109	0.840405	-0.579337	-0.392144	-1.10769	-1.00118	1.0349	0.929529	1.56346	0.803592	-0.0194453	-0.347768	-0.877695	-0.581816	0.812384	1.03868	0.849614	0.92937
UEA-II Vector	-0.574473	0.913519	1.26137	0.000879095	-0.232472	-0.42853	-0.530876	0.752646	1.3226	-0.422547	-0.630852	0.535803	0.160212	0.249922	-0.603615	-0.187493	0.719574	1.49046	0.0870875	0.423821	-0.398466	-0.231912	-0.703232	0.631129
TJA-II Medicago	-1.33632	-1.32302	0.0194186	0.0110882	-0.108744	-0.792245	0.705664	0.53599	1.28583	0.481998	0.438485	0.107522	0.211491	1.2199	1.12113	1.40747	-0.435342	-0.476901	-0.673343	0.228617	0.133622	-0.187128	0.153342	0.43127
MNA-M EY	-0.296615	-0.762288	-0.226244	-0.564609	-0.293692	-0.998658	0.645684	-0.420526	1.66629	0.887262	0.7093	0.400617	-0.0661169	0.438116	0.0334454	0.355183	0.0845425	-0.752759	-0.456267	-0.587685	-0.348233	-0.713444	-0.84448	0.151059
PA-IIL Elicityl	-0.528654	-0.00986828	-0.192723	-0.105448	-0.177975	-0.60101	-0.428315	0.479031	-0.288411	-0.411539	-0.28556	-0.209792	0.177673	-0.764795	-0.416555	-0.335481	-0.249222	-1.03006	-0.160333	-0.698736	-0.74237	0.534871	-1.35718	-0.735312
BC2LA Elicityl	-0.587593	0.0103949	0.654965	0.150004	-0.701081	0.946163	-0.369465	0.143292	-0.721024	-0.188956	-0.691139	-0.307138	0.785926	-1.31651	0.123486	-0.341363	0.52898	-0.238553	0.128388	-0.169596	0.235725	1.5219	-0.383979	0.0205577
AAL Medicago	-0.0740952	0.722192	0.744955	-0.0179052	-0.142282	-0.193755	-0.695422	0.201244	0.689557	-0.164379	-1.03415	0.0253274	0.0168027	-0.214697	-1.29278	-0.537033	-0.149144	0.746122	-0.502943	0.0115978	-0.527142	-0.440978	-0.822443	-0.187087
PHA-L 2 Vector	-0.549101	-0.57795	0.0365592	-0.541664	-0.452961	-1.34489	-0.0960135	-0.801842	0.548507	0.463724	-0.0204388	-0.0070295	-0.482687	0.227629	-0.467517	-0.18815	-0.722654	-0.846849	-0.274132	-0.56208	-0.440848	-0.930543	-0.692381	-0.269989
LEL Vector	-0.418275	-0.511789	-1.21013	-0.632226	-0.443552	-0.514241	-0.0662254	0.405223	0.0762615	0.949681	0.225828	0.288976	0.834132	-0.502689	0.122247	0.212549	-0.73355	-0.70855	-0.48868	-0.938707	-0.543674	-0.024717	-0.852942	-1.09711
NPL EY	-0.33471	-0.331731	-0.126673	0.170129	-0.823135	0.237459	0.35871	0.442903	-0.251747	0.0672701	-0.0182875	-0.267222	0.85295	-1.24866	0.683341	0.0930608	0.409595	0.506888	0.0256657	-0.033983	0.400661	1.56309	-0.254152	-0.30072
PHA-E Sigma	-0.0936554	-0.45043	0.95534	0.852461	-0.6584	0.603883	-0.212045	0.257123	-0.443313	0.607306	0.242616	-0.313114	0.763107	-0.164703	0.759154	-0.382901	0.677443	0.884229	0.571723	0.830946	0.200595	2.60702	0.490795	0.831477
PHA-L Medicago	0.359622	-0.179806	0.738882	0.554203	-0.536181	-0.154074	0.508535	0.978433	1.45512	0.956129	0.0440433	-0.0518351	-0.163782	0.200789	0.13619	0.704566	0.642992	0.980409	0.293749	0.315798	-0.0563364	0.396158	0.331664	0.0997555
SBA 2 Vector	-1.26991	-2.08323	-1.2243	-1.09058	-0.505625	-1.1977	0.147792	-0.0611544	-0.34316	-0.36298	-0.95732	-0.803301	0.263584	0.32249	0.134593	0.283373	-1.53446	-1.94952	-1.19455	-1.43418	-0.10391	-0.573379	-0.193751	0.113881
Anti Lewis X Sigma	-1.40146	-0.235323	0.322875	0.00774896	-0.681186	-1.98062	-1.13075	-1.36634	-0.31691	-0.619305	-0.688741	-0.249545	-0.825873	-0.36074	-2.40184	-0.720315	-1.1266	-0.638566	-0.552733	-0.191912	-1.10169	-0.937596	-1.666	-0.861032
Anti Lewis B Sigma	-0.769714	-0.757309	-1.07971	-1.07902	-1.13415	-2.10805	-1.86614	-1.25426	-1.29937	-0.770032	-0.714829	-0.927011	-0.893181	-0.943297	-2.08802	-1.7488	-1.24503	-1.64535	-0.824786	-0.981135	-1.4278	-0.638059	-1.92839	-0.620844
Anti Lewis A Abcam	-0.410065	0.338815	-0.241093	-0.679718	-0.376385	-0.486302	-1.29498	0.0193808	-0.756932	-1.07119	-0.949582	-0.340641	-0.243671	-0.623655	-1.50706	-1.16248	-0.502328	-0.816102	-1.00409	-0.765735	-1.38307	-0.00909923	-1.4655	-0.0574246
Anti Lewis A ThermoFisher	-0.341971	0.166883	0.18882	-0.529507	-0.371803	0.0667662	-0.997347	0.354357	-0.240654	-0.609424	-0.953881	-0.438381	0.0978178	-0.183627	-0.891191	-0.891388	-0.0360004	-0.621006	-0.872569	0.0513935	-0.951296	-0.00951081	-1.27581	0.304143
Anti Lewis B Abcam	-0.853398	-0.00189355	0.383586	-0.416261	-0.592609	-0.573005	-1.13102	-0.330406	0.287748	-0.822524	-0.864133	0.0624056	-0.664374	-0.254944	-1.54019	-0.57202	-0.487703	-0.894501	-1.06243	-0.229727	-0.942697	-0.677928	-1.11542	-0.278224
Anti Sialyl Lewis X GeneTex	-1.10616	-0.361308	-0.866509	-0.919012	-0.566174	-1.66831	-1.63	-1.48217	-0.758528	-0.739219	-0.771117	-0.293653	-0.864447	-0.543908	-1.9562	-1.39977	-1.3731	-1.3761	-0.928796	-0.503447	-1.39732	-2.0677	-1.86507	-1.22391
